# HTSQualC is a Flexible and One-Step Quality Control Software for High-throughput Sequencing Data Analysis

**DOI:** 10.1101/2020.07.23.214536

**Authors:** Renesh Bedre, Carlos Avila, Kranthi Mandadi

**Affiliations:** Texas A&M AgriLife Research and Extension Center, Texas A&M University, Weslaco, TX, USA; Department of Horticultural Science, Texas A&M University, College Station, TX, USA; Department of Plant Pathology and Microbiology, Texas A&M University, College Station, TX, USA

**Keywords:** High-throughput sequencing (HTS), Quality control, Parallel computing, Software tool, CyVerse, Nextflow

## Abstract

Use of high-throughput sequencing (HTS) has become indispensable in life science research. Raw HTS data contains several sequencing artifacts, and as a first step it is imperative to remove the artifacts for reliable downstream bioinformatics analysis. Although there are multiple stand-alone tools available that can perform the various quality control steps separately, availability of an integrated tool that can allow one-step, automated quality control analysis of HTS datasets will significantly enhance handling large number of samples parallelly. Here, we developed HTSQualC, a stand-alone, flexible, and easy-to-use software for one-step quality control analysis of raw HTS data. HTSQualC can evaluate HTS data quality and perform filtering and trimming analysis in a single run. We evaluated the performance of HTSQualC for conducting batch analysis of HTS datasets with 322 samples with an average ∼1M (paired end) sequence reads per sample. HTSQualC accomplished the QC analysis in ∼3 hours in distributed mode and ∼31 hours in shared mode, thus underscoring its utility and robust performance. In addition to command-line execution, we integrated HTSQualC into the free, open-source, CyVerse cyberinfrastructure resource as a GUI interface, for wider access to experimental biologists who have limited computational resources and/or programming abilities.
