## Supplemental File 1 for "HTSQualC is a Flexible and One-Step Quality Control Software for High-throughput Sequencing Data Analysis"

### Sheet: Title Page
HTSQualC is a Flexible and One-Step Quality Control Software for High-throughput Sequencing Data Analysis
Renesh Bedre1, Carlos Avila2, Kranthi Mandadi1,3*
1Texas A&M AgriLife Research and Extension Center, Texas A&M University, Weslaco, TX, USA
2Department of Horticultural Science, Texas A&M University, College Station, TX, USA
3Department of Plant Pathology and Microbiology, Texas A&M University, College Station, TX, USA
Running title: Quality Control of High-throughput Sequence Data
*corresponding author: kkmandadi@tamu.edu
Keywords: High-throughput sequencing (HTS), Quality control, Parallel computing, Software tool, CyVerse, Nextflow

### Sheet: A
Statistical summaries for single end data analysis with default parameters (setting 4)
Parameters specified for filtering
===============================================
Mean quality value threshold 20
Minimum size of reads 0
Filtering mode for quality value Filter
Filtering Statistics for given Single end files
==================================================================================================================================
Input file	SRR1805340.fastq
Quality format	illumina 1.8+
Total number of reads analyzed	82059811
Total Bases (ATGC) in unfiltered reads (bp)	8196730583
Total Bases (ATGC) in filtered reads (bp)	7683239762
Minimum size (bp) of unfiltered reads	100
Maximum size (bp) of unfiltered reads	100
Mean size (bp) of unfiltered reads	100
Average Quality value for unfiltered reads	31.83
Average Quality value for filtered reads	32.96
Total number of reads below minimum size(0)	0
Total unfiltered reads containing at least one uncalled base(N)	2813503
Total filtered reads containing at least one uncalled base(N)	2480444
Reads filtered out with more than given % of N	0
Reads filtered out for quality	5190762
Average %GC content in unfiltered reads	45.19
Average %GC content in filtered reads	44.99
Total unfiltered reads with >Q30 mean quality value	59307656
Total filtered reads with >Q30 mean quality value	59307656
Total number of reads kept	76869049
Mean size (bp) of filtered reads	100
The total number of sequences removed:5190762

### Sheet: B
Statistical summaries for paired end data analysis with default parameters (setting 1)
Parameters specified for filtering
===============================================
Mean quality value threshold 20
Minimum size of reads 0
Filtering mode for quality value Filter
Filtering Statistics for given Paired end files
==================================================================================================================================
Input file	SRR2165176_1.fastq	SRR2165176_2.fastq
Quality format	illumina 1.8+	illumina 1.8+
Total number of reads analyzed	8583424	8583424
Total Bases (ATGC) in unfiltered reads (bp)	858318846	857792669
Total Bases (ATGC) in filtered reads (bp)	833240824	832884960
Minimum size (bp) of unfiltered reads	100	100
Maximum size (bp) of unfiltered reads	100	100
Mean size (bp) of unfiltered reads	100	100
Average Quality value for unfiltered reads	36.0843	35.646
Average Quality value for filtered reads	36.4118	36.207
Total number of reads below minimum size	0	0
Total unfiltered reads containing at least one uncalled base(N)	17909	36295
Total filtered reads containing at least one uncalled base(N)	13224	29902
Reads filtered out with more than given % of N	0	0
Reads filtered out for quality	93775	188586
Average %GC content in unfiltered reads	52.0915	52.1862
Average %GC content in filtered reads	51.8578	51.9204
Total unfiltered reads with >Q30 mean quality value	8101500	7926012
Total filtered reads with >Q30 mean quality value	8006750	7892060
Total number of reads kept	8332563	8332563
Minimum size (bp) of filtered reads	100	100
Maximum size (bp) of filtered reads	100	100
Mean size (bp) of filtered reads	100	100
The total number of sequences removed:250861

### Sheet: C
Statistical summaries for paired end data analysis with customized parameters (setting 2)
Parameters specified for filtering
===============================================
% of Uncalled bases(N) 5
Mean quality value threshold 25
Minimum size of reads 0
Adapter sequences AGATCGGAAGAGCACACGTCTGAACTCCAGTCA,AGATCGGAAGAGCGTCGTGTAGGGAAAGAGTGT
Filtering mode for quality value Filter
Filtering Statistics for given Paired end files
==================================================================================================================================
Input file	SRR2165176_1.fastq	SRR2165176_2.fastq
Quality format	illumina 1.8+	illumina 1.8+
Total number of reads analyzed	8583424	8583424
Total Bases (ATGC) in unfiltered reads (bp)	858318846	857792669
Total Bases (ATGC) in filtered reads (bp)	812664412	812681807
Minimum size (bp) of unfiltered reads	100	100
Maximum size (bp) of unfiltered reads	100	100
Mean size (bp) of unfiltered reads	100	100
Average Quality value for unfiltered reads	36.0843	35.646
Average Quality value for filtered reads	36.5985	36.4633
Total number of reads below minimum size	0	0
Total unfiltered reads containing at least one uncalled base(N)	17909	36295
Total filtered reads containing at least one uncalled base(N)	3300	8951
Reads filtered out with more than given % of N	262	26282
Reads filtered out for quality	193971	316319
Reads trimmed for adapter	20698	19140
Average %GC content in unfiltered reads	52.0915	52.1862
Average %GC content in filtered reads	51.6833	51.7543
Total unfiltered reads with >Q30 mean quality value	8101500	7926012
Total filtered reads with >Q30 mean quality value	7919470	7850749
Total number of reads kept	8132297	8132297
Minimum size (bp) of filtered reads	67	67
Maximum size (bp) of filtered reads	100	100
Mean size (bp) of filtered reads	99.9309	99.9353
The total number of sequences removed:451127
