## Supplemental File 2 for "HTSQualC is a Flexible and One-Step Quality Control Software for High-throughput Sequencing Data Analysis"

### Sheet: Title Page
HTSQualC is a Flexible and One-Step Quality Control Software for High-throughput Sequencing Data Analysis
Renesh Bedre1, Carlos Avila2, Kranthi Mandadi1,3*
1Texas A&M AgriLife Research and Extension Center, Texas A&M University, Weslaco, TX, USA
2Department of Horticultural Science, Texas A&M University, College Station, TX, USA
3Department of Plant Pathology and Microbiology, Texas A&M University, College Station, TX, USA
Running title: Quality Control of High-throughput Sequence Data
*corresponding author: kkmandadi@tamu.edu
Keywords: High-throughput sequencing (HTS), Quality control, Parallel computing, Software tool, CyVerse, Nextflow

### Sheet: A
Comparison of output of HTSQualC and fastp
HTSQualC													fastp
Parameters specified for filtering
===============================================													Detecting adapter sequence for read1...
													No adapter detected for read1
Mean quality value threshold 20
Minimum size of reads 0													Read1 before filtering:
Filtering mode for quality value Filter													total reads: 25346789
													total bases: 3802018350
													Q20 bases: 3720019279(97.8433%)
Filtering Statistics for given Single end files													Q30 bases: 3589740767(94.4167%)
==================================================================================================================================
													Read1 after filtering:
Input file /scratch/user/ren_net/project/software/HTSeqQC/test/20253Man_GFP-14-C1_S73_L004_R1_001.fastq													total reads: 25230215
Quality format Sanger													total bases: 3778558848
Total number of reads analyzed 25346789													Q20 bases: 3705229750(98.0593%)
Total Bases (ATGC) in unfiltered reads (bp) 3801948943													Q30 bases: 3577677794(94.6837%)
Total Bases (ATGC) in filtered reads (bp) 3801310572
Minimum size (bp) of unfiltered reads 150.0													Filtering result:
Maximum size (bp) of unfiltered reads 150.0													reads passed filter: 25230215
Mean size (bp) of unfiltered reads 150.0													reads failed due to low quality: 115028
Average Quality value for unfiltered reads 36.03													reads failed due to too many N: 1503
Average Quality value for filtered reads 36.03													reads failed due to too short: 43
Total number of reads below minimum size(0) 0													reads with adapter trimmed: 0
Total unfiltered reads containing at least one uncalled base(N) 27740													bases trimmed due to adapters: 0
Total filtered reads containing at least one uncalled base(N) 27730
Reads filtered out with more than given % of N 0													Duplication rate (may be overestimated since this is SE data): 47.5701%
Reads filtered out for quality 4256
Average %GC content in unfiltered reads 42.85													JSON report: fastp.json
Average %GC content in filtered reads 42.85													HTML report: fastp.html
Total unfiltered reads with >Q30 mean quality value 24509133
Total filtered reads with >Q30 mean quality value 24509133
Total number of reads kept 25342533													fastp v0.20.1, time used: 124 seconds
Mean size (bp) of filtered reads 150.0
The total number of sequences removed:4256
